# Lifespan Oscillatory Dynamics in Lexical Production: A Population-based MEG Resting-State Analysis

**DOI:** 10.1101/2024.07.28.605484

**Authors:** Clément Guichet, Sylvain Harquel, Sophie Achard, Martial Mermillod, Monica Baciu

## Abstract

Lexical production remains relatively preserved across the lifespan, but cognitive control demands increase with age to support efficient semantic access. It suggests a domain-general and a language-specific component. Current neurocognitive models suggest the Default Mode Network (DMN) may drive the interplay between these components, impacting the trajectory of production performance with a pivotal shift around midlife. However, the corresponding time-varying architecture still needs clarification. Here, we leveraged MEG resting-state data from healthy adults aged 18-88 from a CamCAN population-based sample. We found that DMN temporal dynamics shift from anterior-ventral to posterior-dorsal states until midlife to mitigate word-finding challenges. Similarly, sensorimotor integration along this posterior path enhances cross-talk with lower-level circuitry as the dynamic information flow with more anterior, higher-order cognitive states gets compromised. It suggests a bottom-up, exploitation-based form of cognitive control in the aging brain, highlighting the interplay between abstraction, control, and perceptive-motor systems in preserving lexical production.

**Highlights:**

- Midlife is a pivotal period for time-varying functional connectivity
- DMN activation and deactivation drive the resting-state oscillatory architecture
- Enhanced posterior DMN temporal dynamics mitigates lexical production decline
