## Appendix S3 for "Lifespan Oscillatory Dynamics in Lexical Production: A Population-based MEG Resting-State Analysis"

### Sheet: Table S1 - Parcel by State map
52-parcel HCP atlas	State 1	State 2	State 3	State 4	State 5	State 6	State 7	State 8
Primary and Early Visual Cortex_rh	6.05	26.19	36.59	-0.71	-3.44	25.5	-8.9	-7.75
Dorsal Stream Visual Cortex_rh	0.72	31.26	37.02	2.94	-6.67	22.85	-7.95	-11.1
Ventral Stream Visual Cortex_rh	7.84	34.8	35.19	-0.47	-4.39	15.55	-7.86	-10.36
MT+ Complex and Neighboring Visual Areas_rh	4.07	36.3	40.5	0.07	-6.52	21.24	-8.38	-10.72
Superior Somatosnesory and Motor Cortex_rh	3.09	19.89	-11.94	29.69	-9.15	-8.6	5.57	-14.42
Inferior Somatosnesory and Motor Cortex_rh	11.07	21.5	-8.5	14.94	-6.93	-7.25	1.81	-12.06
Supplementory Motor Area_rh	18.92	12.51	-10.95	5.85	-3.73	-8.86	-0.71	-10.76
Cingulate Motor Areas & Area 5_rh	12.26	22.23	-6.8	13.48	-5.49	-6.55	0.81	-11.97
Premotor Cortex_rh	18.78	18.13	-9.11	7.19	-5.02	-8.42	-0.54	-11.13
Insular & Frontoparietal Operculum_rh	23.97	28.69	-0.04	3.3	-2.6	-6.26	-2.09	-9.91
Early Auditory Cortex_rh	17.81	36.96	6.58	5.86	-4.56	-3.11	-2.18	-10.96
Auditory Association Cortex_rh	25.2	48.44	14.73	0.04	-4.52	-3.1	-3.86	-11.01
Medial Temporal Cortex_rh	36.41	29.2	7.09	-2.19	-3.1	-2.68	-5.4	-9.84
Lateral Temporal Cortex_rh	36.81	37.6	10.41	-1.54	-4.21	-3.3	-5.04	-10.69
Temporal-Parieto-Occipital Junction_rh	10.59	43.92	23.39	2.66	-6.56	4.11	-4.65	-11.79
Medial Bank of the Intra-parietal Sulcus_rh	1.41	41.14	4.5	19.67	-9.13	-1.47	0.02	-14.21
Superior Medial Parietal Cortex_rh	3.52	30.53	4.16	14.25	-7.37	-0.1	-1.53	-13.01
Inferior Parietal Cortex Task-Positive Network_rh	5.78	43.01	-0.46	16.67	-8.39	-5.01	-0.44	-13.41
Inferior Parietal Cortex Task-Negative Network_rh	7.7	56.17	16.01	6.78	-7.95	-0.27	-3.66	-13.44
Intraparietal Sulcus & PGP_rh	2.28	43.91	32.24	4.9	-8.03	14.8	-6.61	-12.83
Posterior Cingulate Cortex_rh	8.39	36.28	22.07	5.1	-4.18	7.73	-5.33	-11.45
Anterior Cingulate and Medial Prefrontal Cortex_rh	38.33	15.03	-8.81	-1.18	-2.02	-8.13	-3.45	-8.87
Orbital and Polar Frontal Cortex_rh	87.85	10.2	-9.44	-3.21	-3.65	-8.5	-5.03	-8.94
Inferior Frontal Cortex_rh	29.66	14.52	-6.39	0.15	-3.14	-7.31	-2.75	-9.16
Inferior Dorso-Lateral Prefrontal Cortex_rh	29.74	11.95	-9.96	1.19	-3.52	-8.02	-2.62	-9.35
Superior Dorso-Lateral Prefronta lCortex_rh	24.47	11.04	-10.59	0.07	-3.21	-8.44	-2.71	-9.57
Primary and Early Visual Cortex_lh	2.25	27.61	39.92	-0.8	-0.79	23.87	-9.59	-7.86
Dorsal Stream Visual Cortex_lh	-0.8	34.11	36.09	2.15	-1.96	16.04	-8.26	-10.82
Ventral Stream Visual Cortex_lh	3.93	43.15	27.06	-0.83	5.27	2.29	-7.68	-10.35
MT+ Complex and Neighboring Visual Areas_lh	0.02	40.84	31.1	0.21	4.47	6.2	-8.02	-10.55
Superior Somatosnesory and Motor Cortex_lh	6.21	17.01	-10.99	16.89	-3.9	-9.63	2.61	-12.05
Inferior Somatosnesory and Motor Cortex_lh	4.2	24.4	-10.19	16.74	-1.98	-10.66	2.32	-12.03
Supplementory Motor Area_lh	15.24	10.72	-12.07	5.85	-3.07	-9.67	-0.53	-10.65
Cingulate Motor Areas & Area 5_lh	11.53	21.22	-5.88	11	-4.56	-6.36	-0.14	-11.55
Premotor Cortex_lh	12.98	18.93	-10.21	7.7	-0.81	-10.22	-0.33	-10.8
Insular & Frontoparietal Operculum_lh	18.67	30.29	-1.01	1.44	4.62	-9.07	-3.19	-9.1
Early Auditory Cortex_lh	8.69	39.46	2.19	6.16	4.74	-8.34	-2.52	-10.14
Auditory Association Cortex_lh	10.81	48.45	6.35	-0.61	9.56	-9.52	-5	-9.62
Medial Temporal Cortex_lh	26.36	35.92	5.19	-2.61	4.95	-7.51	-5.75	-9.78
Lateral Temporal Cortex_lh	28.56	39.68	3.94	-2.33	6.46	-9.32	-5.7	-9.66
Temporal-Parieto-Occipital Junction_lh	1.47	50.31	14.2	1.54	8.15	-6.75	-5.37	-10.43
Medial Bank of the Intra-parietal Sulcus_lh	-2.67	40.21	-1.86	20.31	-1.34	-8.46	0.58	-13.41
Superior Medial Parietal Cortex_lh	2.58	31.83	4.2	13.38	-5.17	-1.46	-1.93	-12.91
Inferior Parietal Cortex Task-Positive Network_lh	1.99	44.17	-2.28	11.99	1.28	-10.09	-1.76	-12.11
Inferior Parietal Cortex Task-Negative Network_lh	2.62	50.74	8.52	4.75	3.52	-6.57	-4.52	-11.89
Intraparietal Sulcus & PGP_lh	-0.75	49.65	24.01	3.92	2.02	2.4	-6.67	-12.06
Posterior Cingulate Cortex_lh	9.84	34.91	17.59	5.2	-2.82	4.7	-4.99	-11.24
Anterior Cingulate and Medial Prefrontal Cortex_lh	36.11	13.28	-9.1	-1.14	-1.54	-8.33	-3.34	-8.86
Orbital and Polar Frontal Cortex_lh	52.63	11.5	-8.07	-2.4	-1.59	-7.92	-4.52	-8.66
Inferior Frontal Cortex_lh	28.53	16.61	-8	0.78	0.6	-9.58	-2.87	-9.12
Inferior Dorso-Lateral Prefrontal Cortex_lh	27.02	12.05	-10.1	-0.26	-0.7	-8.84	-3.04	-8.81
Superior Dorso-Lateral Prefrontal Cortex_lh	21.85	13.61	-10.92	0.46	-0.59	-9.46	-2.62	-9.21

### Sheet: Table S2 - Parcel by RSN map
parcel_number	Parcel	X	Y	Z	Visual_1	Visual_2	SMN	CON	DAN	FPN	DMN	PMM	Language	Auditory	VMM	Orbito-affective
1	Primary and Early Visual Cortex_rh	14.5	-80.5	-0.4	16132	27913	278	1437	491	2201	980	671	0	0	0	0
2	Dorsal Stream Visual Cortex_rh	19.4	-81.4	30.6	502	10139	0	0	86	234	0	0	0	0	0	0
3	Ventral Stream Visual Cortex_rh	29.9	-57.6	-17.7	472	11558	4410	2651	1784	2189	817	349	168	0	5	0
4	MT+ Complex and Neighboring Visual Areas_rh	42.2	-71.5	0.0	36	12418	0	0	574	78	45	533	0	0	0	0
5	Superior Somatosnesory and Motor Cortex_rh	23.6	-29.5	61.0	0	86	20083	227	200	50	0	0	0	0	0	0
6	Inferior Somatosnesory and Motor Cortex_rh	49.1	-13.4	38.3	0	0	11518	729	486	0	0	0	33	0	0	0
7	Supplementory Motor Area_rh	12.7	-2.2	62.9	0	0	5947	8456	146	105	0	0	342	0	0	0
8	Cingulate Motor Areas & Area 5_rh	10.0	-31.2	53.6	0	4	9398	5644	0	291	752	227	0	0	0	0
9	Premotor Cortex_rh	40.9	0.9	41.1	0	0	7221	7869	3295	1768	264	0	2037	69	0	0
10	Insular & Frontoparietal Operculum_rh	37.7	1.6	4.0	76	57	7640	18417	162	2378	1115	531	80	1621	103	3893
11	Early Auditory Cortex_rh	40.2	-27.5	13.5	47	48	1158	1119	0	24	1	3	197	2822	0	0
12	Auditory Association Cortex_rh	55.0	-14.0	-6.5	0	0	134	1479	3	615	7685	3	7587	6486	45	388
13	Medial Temporal Cortex_rh	25.0	-22.1	-22.1	2093	2529	2680	723	1286	1523	10346	1014	522	245	9215	86
14	Lateral Temporal Cortex_rh	48.5	-16.3	-25.3	0	1461	0	537	5682	8321	22212	239	4374	0	2965	405
15	Temporal-Parieto-Occipital Junction_rh	52.1	-48.1	12.3	67	445	234	2710	169	187	464	5080	2946	174	0	0
16	Medial Bank of the Intra-parietal Sulcus_rh	29.5	-51.0	43.0	101	402	250	0	3488	826	0	0	0	0	0	0
17	Superior Medial Parietal Cortex_rh	19.1	-58.4	59.6	26	3505	6836	3636	2382	2448	38	611	0	0	0	0
18	Inferior Parietal Cortex Task-Positive Network_rh	56.7	-29.7	35.7	0	0	1008	8246	1694	745	4	29	0	0	0	0
19	Inferior Parietal Cortex Task-Negative Network_rh	47.4	-56.1	35.8	0	77	111	439	383	9319	10227	701	52	0	0	0
20	Intraparietal Sulcus & PGP_rh	36.5	-71.1	32.6	29	1151	19	0	6327	3507	916	330	0	0	0	0
21	Posterior Cingulate Cortex_rh	10.3	-55.1	26.8	3410	2399	69	383	43	7528	12286	1883	0	0	0	0
22	Anterior Cingulate and Medial Prefrontal Cortex_rh	6.1	33.8	14.2	439	0	331	9190	0	7647	19530	10	286	13	17	2500
23	Orbital and Polar Frontal Cortex_rh	17.1	47.0	-11.6	0	0	0	15	0	15967	12937	0	0	0	0	202
24	Inferior Frontal Cortex_rh	45.4	32.5	3.8	0	0	81	3284	0	14278	2712	0	3369	0	0	0
25	Inferior Dorso-Lateral Prefrontal Cortex_rh	34.8	37.1	25.7	0	0	142	9038	0	9775	1647	0	0	0	0	0
26	Superior Dorso-Lateral Prefronta lCortex_rh	21.0	31.9	45.9	0	0	82	1985	229	5956	18683	0	2967	0	0	0
27	Primary and Early Visual Cortex_lh	-16.9	-82.0	-0.9	13421	30255	666	1150	385	1901	728	484	0	0	0	0
28	Dorsal Stream Visual Cortex_lh	-21.7	-84.3	27.0	240	8898	0	0	951	70	152	0	0	0	0	0
29	Ventral Stream Visual Cortex_lh	-34.5	-56.0	-18.6	198	11921	2452	3902	2307	1980	472	2	0	16	56	0
30	MT+ Complex and Neighboring Visual Areas_lh	-45.2	-70.3	-1.4	0	10574	0	0	550	252	0	513	0	0	0	0
31	Superior Somatosnesory and Motor Cortex_lh	-22.6	-30.4	62.8	0	0	14606	32	68	0	0	0	0	0	0	0
32	Inferior Somatosnesory and Motor Cortex_lh	-48.3	-18.7	41.7	0	0	17120	1054	785	15	0	0	108	0	0	0
33	Supplementory Motor Area_lh	-14.0	-2.7	62.7	0	0	5258	7320	849	476	26	0	532	0	0	0
34	Cingulate Motor Areas & Area 5_lh	-14.4	-30.6	49.7	0	2	7164	3444	2	0	221	114	0	0	0	0
35	Premotor Cortex_lh	-40.3	-1.7	43.8	0	0	4484	4746	4526	1420	99	0	2551	0	0	0
36	Insular & Frontoparietal Operculum_lh	-41.3	0.1	3.7	184	0	8993	18520	64	1808	1396	96	985	3303	16	2944
37	Early Auditory Cortex_lh	-45.4	-29.4	12.1	0	0	343	2151	0	10	73	0	481	6181	0	0
38	Auditory Association Cortex_lh	-55.3	-17.3	-7.8	0	0	0	276	44	398	4917	0	9047	3258	0	58
39	Medial Temporal Cortex_lh	-27.9	-22.2	-22.6	966	1997	2423	534	1960	522	10308	687	771	199	10273	72
40	Lateral Temporal Cortex_lh	-49.6	-17.9	-25.1	0	447	0	114	5146	4889	20912	57	2236	127	1589	377
41	Temporal-Parieto-Occipital Junction_lh	-53.1	-54.0	14.5	0	342	0	139	491	186	1209	2885	5742	448	0	0
42	Medial Bank of the Intra-parietal Sulcus_lh	-31.1	-50.0	41.1	0	408	190	0	3747	484	0	0	0	0	0	0
43	Superior Medial Parietal Cortex_lh	-21.3	-60.5	58.2	122	4611	6751	3502	2599	2654	82	176	0	0	0	0
44	Inferior Parietal Cortex Task-Positive Network_lh	-56.6	-36.3	36.6	0	0	475	8895	1614	866	13	0	622	0	0	0
45	Inferior Parietal Cortex Task-Negative Network_lh	-45.1	-63.4	35.2	3	174	83	103	185	7395	7760	124	39	0	0	0
46	Intraparietal Sulcus & PGP_lh	-36.7	-70.0	30.4	0	883	0	27	3750	3125	1531	95	0	0	0	0
47	Posterior Cingulate Cortex_lh	-11.6	-49.5	28.0	3396	1905	189	1711	196	5721	13489	1864	0	40	0	0
48	Anterior Cingulate and Medial Prefrontal Cortex_lh	-8.7	32.0	11.4	470	0	619	7095	0	3987	21314	0	1	0	38	2083
49	Orbital and Polar Frontal Cortex_lh	-21.9	46.3	-8.1	0	0	0	29	0	12281	14933	0	0	0	0	414
50	Inferior Frontal Cortex_lh	-45.1	28.2	7.7	0	0	48	1681	20	10799	1894	0	8800	0	0	0
51	Inferior Dorso-Lateral Prefrontal Cortex_lh	-37.2	36.2	25.2	0	0	0	8070	0	8108	487	0	629	0	0	0
52	Superior Dorso-Lateral Prefrontal Cortex_lh	-23.5	28.6	45.7	0	0	106	2536	260	4432	17965	0	4190	0	0	0

### Sheet: Table S3 - RSN by State map
Resting-state networks	State 1	State 2	State 3	State 4	State 5	State 6	State 7	State 8
Visual 1	337.6	1216.79	1327.08	11.39	-100.21	775.65	-340.48	-368.81
Visual 2	710.12	4794.1	4728.8	143.75	-305.61	2346.65	-1153.33	-1419.98
SMN	1624.7	3581.19	-671.32	1910.64	-605.15	-993.18	32.94	-1780.98
CON	3067.31	4128.38	-334.64	789.18	-325.85	-1019.49	-391.4	-1715.08
DAN	689.54	2124.9	568.71	375.62	-140.86	-67.35	-219.43	-687.52
FPN	4943.76	4291.75	272.25	253.49	-387.7	-713.48	-689.06	-1732.52
DMN	7227.94	6668.94	463.85	27.5	-304.59	-1247.12	-1052.38	-2428.4
PMM	196.01	767.06	367.45	56.96	-44.74	61.24	-99.89	-213.32
Language	1253.79	2012.17	154.62	60.79	49.39	-431.11	-227.47	-620.94
Auditory	425.7	1019.85	159.04	63.45	32.45	-157.66	-83.8	-256.31
VMM	767.09	821.56	157.69	-55.03	19.89	-127.61	-133.9	-240.99
OA	399.96	329.8	-36.59	8.23	-6.55	-101.12	-42.85	-125.77
